# Genome-wide assessment of *Mycobacterium tuberculosis* conditionally essential metabolic pathways

**DOI:** 10.1101/534289

**Authors:** Yusuke Minato, Daryl M Gohl, Joshua M. Thiede, Jeremy M. Chacón, William R. Harcombe, Fumito Maruyama, Anthony D. Baughn

**Author notes:** Address correspondence to Anthony D. Baughn.

## Abstract

Better understanding of essential cellular functions in pathogenic bacteria is important for the development of more effective antimicrobial agents. We performed a comprehensive identification of essential genes in *Mycobacterium tuberculosis*, the major causative agent of tuberculosis, using a combination of transposon insertion sequencing (Tn-seq) and comparative genomic analysis. To identify conditionally essential genes by Tn-seq, we used media with different nutrient composition. Although many conditional gene essentialities were affected by the presence of relevant nutrient sources, we also found that the essentiality of genes in a subset of metabolic pathways was unaffected by metabolite availability. Comparative genomic analysis revealed that not all essential genes identified by Tn-seq were fully conserved within the *M. tuberculosis* complex including some existing anti-tubercular drug target genes. In addition, we utilized an available *M. tuberculosis* genome-scale metabolic model, iSM810, to predict *M. tuberculosis* gene essentiality *in silico*. Comparing the sets of essential genes experimentally identified by Tn-seq to those predicted *in silico* reveals the capabilities and limitations of gene essentiality predictions highlighting the complexity of *M. tuberculosis* essential metabolic functions. This study provides a promising platform to study essential cellular functions in *M. tuberculosis*.

**Author Summary:** *Mycobacterium tuberculosis* causes 10 million cases of tuberculosis (TB) resulting in over one million deaths each year. TB therapy is challenging because it requires a minimum of six months of treatment with multiple drugs. Protracted treatment times and the emergent spread of drug resistant *M. tuberculosis* necessitate the identification of novel targets for drug discovery to curb this global health threat. Essential functions, defined as those indispensable for growth and/or survival, are potential targets for new antimicrobial drugs. In this study, we aimed to define gene essentialities of *M. tuberculosis* on a genome-wide scale to comprehensively identify potential targets for drug discovery. We utilized a combination of experimental (functional genomics) and *in silico* approaches (comparative genomics and flux balance analysis). Our functional genomics approach identified sets of genes whose essentiality was affected by nutrient availability. Comparative genomics revealed that not all essential genes were fully conserved within the *M. tuberculosis* complex. Comparing sets of essential genes identified by functional genomics to those predicted by flux balance analysis highlighted gaps in current knowledge regarding *M. tuberculosis* metabolic capabilities. Thus, our study identifies numerous potential anti-tubercular drug targets and provides a comprehensive picture of the complexity of *M. tuberculosis* essential cellular functions.
