## Supplemental Table 1 for "Genome-wide assessment of *Mycobacterium tuberculosis* conditionally essential metabolic pathways"

### Sheet: Sheet1
Table S1 Compositions of Mtb YM_rich and Mtb minimal media
Nutrient	Concentration	amont added/L	molecular weight	Reference
asparagine	3.33 mM	0.5 g	150.14	Pandey AK, Sassetti CM. 2008. Mycobacterial persistence requires the utilization of host cholesterol. Proc Natl Acad Sci U S A 105:4376-80.
KH2PO4	7.35 mM	1 g	136.09	Pandey AK, Sassetti CM. 2008. Mycobacterial persistence requires the utilization of host cholesterol. Proc Natl Acad Sci U S A 105:4376-80.
Na2HPO4	17.61 mM	2.5 g	141.96	Pandey AK, Sassetti CM. 2008. Mycobacterial persistence requires the utilization of host cholesterol. Proc Natl Acad Sci U S A 105:4376-80.
ferric ammonium citrate		50 mg	unknown	Pandey AK, Sassetti CM. 2008. Mycobacterial persistence requires the utilization of host cholesterol. Proc Natl Acad Sci U S A 105:4376-80.
MgSO4·7H2O	2.19 mM	0.5 g	228.46	Pandey AK, Sassetti CM. 2008. Mycobacterial persistence requires the utilization of host cholesterol. Proc Natl Acad Sci U S A 105:4376-80.	Contained both in Mtb YM rich and Mtb minimal media
CaCl2	4.5 µM	0.5 mg	110.99	Pandey AK, Sassetti CM. 2008. Mycobacterial persistence requires the utilization of host cholesterol. Proc Natl Acad Sci U S A 105:4376-80.
ZnSO4	0.35 µM	0.1 mg	287.56	Pandey AK, Sassetti CM. 2008. Mycobacterial persistence requires the utilization of host cholesterol. Proc Natl Acad Sci U S A 105:4376-80.
glycerol	10.8 mM	0.001	92.1	Pandey AK, Sassetti CM. 2008. Mycobacterial persistence requires the utilization of host cholesterol. Proc Natl Acad Sci U S A 105:4376-80.
pyridoxin HCl	4.86 µM	1 mg	205.64	7H9
tryptophan	0.98 mM	0.2 g	204.23	Zhang YJ, Ioerger TR, Huttenhower C, Long JE, Sassetti CM, Sacchettini JC, Rubin EJ. 2012. Global assessment of genomic regions required for growth in Mycobacterium tuberculosis. PLoS Pathog 8:e1002946.
2,6-diaminopimelic acid	0.52 mM	0.1 g	190.2	this study
trehalose·2H2O	1 mM	0.378 g	378.33	this study
hypoxanthine	147 µM	20 mg	136.11	Jackson M, Phalen SW, Lagranderie M, Ensergueix D, Chavarot P, Marchal G, McMurray DN, Gicquel B, Guilhot C. 1999. Persistence and protective efficacy of a Mycobacterium tuberculosis auxotroph vaccine. Infect Immun 67:2867-73.
myo-inositol	1 mM	0.18 g	180.16	this study
lipoic acid	242 nM	0.05 mg	206.33	this study
thymine	159 µM	20 mg	126.11	this study
sodium citrate	1.36 mM	0.4 g	294.1	7H9
nicotinamide	8.19 µM	1 mg	122.12	this study
thiamine·HCl	49.5 µM	16.7 mg	337.27	Sassetti CM, Boyd DH, Rubin EJ. 2001. Comprehensive identification of conditionally essential genes in mycobacteria. Proc Natl Acad Sci U S A 98:12712-7.
D-pantothenic acid·calcium salt	100 µM	24 mg	238.3	Sambandamurthy VK, Wang X, Chen B, Russell RG, Derrick S, Collins FM, Morris SL, Jacobs WR. 2002. A pantothenate auxotroph of Mycobacterium tuberculosis is highly attenuated and protects mice against tuberculosis. Nat Med 8:1171-4.
riboflavine	53.1 µM	20 mg	376.36	this study	Contained only in Mtb YM rich
vitamine B12		10 mg	unknown	Gopinath K, Venclovas C, Ioerger TR, Sacchettini JC, McKinney JD, Mizrahi V, Warner DF. 2013. A vitamin B₁₂ transporter in Mycobacterium tuberculosis. Open Biol 3:120175.
biotin	50 µM	12.2 mg	244.31	7H9
hemin	0.15 µM	0.1 mg	651.96	this study
CuSO4· xH2O		10 mg	unknown	7H9
4-aminobenzoic acid	0.73 µM	0.1 mg	137.14	Thiede JM, Kordus SL, Turman BJ, Buonomo JA, Aldrich CC, Minato Y, Baughn AD. 2016. Targeting intracellular p-aminobenzoic acid production potentiates the anti-tubercular action of antifolates. Sci Rep 6:38083.
sodium pyruvate	9.09 mM	1 g	110.04	this study
sodium acetate	12.19 mM	1 g	82.03	this study
ribose	1.33 mM	0.2 g	150.13	this study
dextrose	11.11 mM	2 g	180	this study
NaCl	14.5 mM	0.85 g	58.44	7H9
oleic acid	0.17 mM	0.05 g	282.47	7H9
casamic acid		5 g	unknown	this study
