## Supplemental Table 2 for "Genome-wide assessment of *Mycobacterium tuberculosis* conditionally essential metabolic pathways"

### Sheet: Sheet1
Table S2 List of short and uncertain genes that were identified as essential by TRANSIT HMM.
ORF	Name	Essentiality call by Bayesian/Gumbel Method	Essentiality call by HMM
Rv0224c	-	U	GD		S; short
Rv0236A	-	S	E		U; uncertain
Rv0335c	PE6	S	DE		E; essential
Rv0416	thiS	S	E		GD; growth defect
Rv0430	-	S	E		DE; domain essential
Rv0497	-	U	GD
Rv0527	ccdA	U	E
Rv0543c	-	S	E
Rv0683	rpsG	U	E
Rv0705	rpsS	S	E
Rv0709	rpmC	S	E
Rv0716	rplE	U	E
Rv0717	rpsN	S	E
Rv0720	rplR	S	E
Rv0810c	-	S	DE
Rv1091	PE_PGRS22	U	DE
Rv1131	gltA1	U	DE
Rv1240	mdh	U	E
Rv1275	lprC	U	DE
Rv1306	atpF	U	E
Rv1311	atpC	S	DE
Rv1385	pyrF	U	DE
Rv1464	csd	U	E
Rv1480	-	U	DE
Rv1653	argJ	U	DE
Rv1654	argB	U	E
Rv1656	argF	U	E
Rv1684	-	S	E
Rv1685c	-	U	E
Rv2111c	-	S	E
Rv2122c	hisE	S	GD
Rv2173	idsA2	U	DE
Rv2199c	-	U	DE
Rv2243	fabD	U	GD
Rv2247	accD6	U	GD
Rv2438A	-	U	DE
Rv2552c	aroE	U	DE
Rv2554c	-	U	E
Rv2592c	ruvB	U	DE
Rv2594c	ruvC	U	DE
Rv2609c	-	U	DE
Rv2612c	pgsA1	U	GD
Rv2908c	-	S	GD
Rv2984	ppk	U	GD
Rv3053c	nrdH	S	E
Rv3100c	smpB	U	GD
Rv3208	-	U	DE
Rv3212	-	U	DE
Rv3221A	-	S	DE
Rv3258c	-	U	GD
Rv3260c	whiB2	S	E
Rv3270	ctpC	U	GD
Rv3281	-	S	E
Rv3418c	groES	S	E
Rv3459c	rpsK	S	DE
Rv3489	-	U	GD
Rv3607c	folB	U	DE
Rv3717	-	U	GD
Rv3924c	rpmH	S	GD
