## Supplemental Table 3 for "Genome-wide assessment of *Mycobacterium tuberculosis* conditionally essential metabolic pathways"

### Sheet: Sheet1
Table S3 List of essential genes identified in this study and past studies.
This study	Griffin et. al. 2011	DeJesus et. al. 2017
Rv0001	Rv0001	Rv0001
Rv0002	Rv0002	Rv0002
Rv0004	Rv0005	Rv0005
Rv0005	Rv0006	Rv0006
Rv0006	Rv0013	Rv0013
Rv0014c	Rv0014c	Rv0014c
Rv0015c	Rv0015c	Rv0015c
Rv0018c	Rv0018c	Rv0018c
Rv0020c	Rv0020c	Rv0020c
Rv0023	Rv0023	Rv0023
Rv0041	Rv0032	Rv0041
Rv0046c	Rv0041	Rv0046c
Rv0050	Rv0046c	Rv0053
Rv0054	Rv0050	Rv0054
Rv0058	Rv0053	Rv0055
Rv0060	Rv0058	Rv0058
Rv0066c	Rv0060	Rv0060
Rv0153c	Rv0066c	Rv0102
Rv0206c	Rv0088	Rv0164
Rv0224c	Rv0102	Rv0189c
Rv0225	Rv0112	Rv0206c
Rv0226c	Rv0118c	Rv0224c
Rv0227c	Rv0119	Rv0225
Rv0228	Rv0123	Rv0226c
Rv0236A	Rv0126	Rv0227c
Rv0236c	Rv0127	Rv0228
Rv0278c	Rv0164	Rv0236c
Rv0282	Rv0189c	Rv0282
Rv0283	Rv0198c	Rv0283
Rv0284	Rv0204c	Rv0284
Rv0285	Rv0206c	Rv0285
Rv0286	Rv0208c	Rv0286
Rv0287	Rv0211	Rv0287
Rv0288	Rv0224c	Rv0288
Rv0289	Rv0225	Rv0289
Rv0290	Rv0226c	Rv0290
Rv0291	Rv0227c	Rv0291
Rv0292	Rv0228	Rv0292
Rv0334	Rv0235c	Rv0334
Rv0335c	Rv0236c	Rv0337c
Rv0347	Rv0247c	Rv0338c
Rv0348	Rv0248c	Rv0347
Rv0350	Rv0249c	Rv0350
Rv0351	Rv0260c	Rv0351
Rv0352	Rv0282	Rv0357c
Rv0357c	Rv0283	Rv0358
Rv0358	Rv0284	Rv0363c
Rv0364	Rv0286	Rv0364
Rv0382c	Rv0288	Rv0382c
Rv0383c	Rv0289	Rv0383c
Rv0384c	Rv0290	Rv0384c
Rv0410c	Rv0291	Rv0405
Rv0411c	Rv0292	Rv0414c
Rv0412c	Rv0327c	Rv0415
Rv0414c	Rv0334	Rv0416
Rv0415	Rv0337c	Rv0417
Rv0416	Rv0338c	Rv0422c
Rv0417	Rv0347	Rv0423c
Rv0422c	Rv0348	Rv0429c
Rv0429c	Rv0350	Rv0430
Rv0430	Rv0351	Rv0440
Rv0440	Rv0352	Rv0462
Rv0455c	Rv0357c	Rv0467
Rv0462	Rv0358	Rv0479c
Rv0467	Rv0363c	Rv0482
Rv0482	Rv0364	Rv0500
Rv0497	Rv0370c	Rv0509
Rv0504c	Rv0373c	Rv0510
Rv0509	Rv0382c	Rv0511
Rv0510	Rv0383c	Rv0512
Rv0511	Rv0384c	Rv0524
Rv0512	Rv0404	Rv0525
Rv0524	Rv0405	Rv0526
Rv0525	Rv0410c	Rv0527
Rv0526	Rv0411c	Rv0528
Rv0527	Rv0412c	Rv0529
Rv0528	Rv0414c	Rv0534c
Rv0529	Rv0415	Rv0542c
Rv0534c	Rv0417	Rv0543c
Rv0541c	Rv0422c	Rv0548c
Rv0542c	Rv0423c	Rv0553
Rv0543c	Rv0429c	Rv0555
Rv0548c	Rv0431	Rv0556
Rv0553	Rv0436c	Rv0558
Rv0555	Rv0440	Rv0562
Rv0556	Rv0450c	Rv0634B
Rv0557	Rv0455c	Rv0635
Rv0558	Rv0462	Rv0636
Rv0562	Rv0467	Rv0638
Rv0635	Rv0479c	Rv0639
Rv0636	Rv0482	Rv0641
Rv0637	Rv0486	Rv0647c
Rv0638	Rv0489	Rv0651
Rv0639	Rv0497	Rv0667
Rv0641	Rv0500	Rv0668
Rv0647c	Rv0504c	Rv0682
Rv0651	Rv0505c	Rv0683
Rv0667	Rv0507	Rv0684
Rv0668	Rv0509	Rv0685
Rv0682	Rv0510	Rv0697
Rv0683	Rv0511	Rv0700
Rv0684	Rv0512	Rv0701
Rv0685	Rv0524	Rv0702
Rv0701	Rv0525	Rv0703
Rv0702	Rv0526	Rv0704
Rv0704	Rv0528	Rv0705
Rv0705	Rv0529	Rv0706
Rv0706	Rv0534c	Rv0707
Rv0707	Rv0541c	Rv0708
Rv0708	Rv0542c	Rv0709
Rv0709	Rv0548c	Rv0710
Rv0710	Rv0553	Rv0714
Rv0714	Rv0555	Rv0715
Rv0715	Rv0556	Rv0716
Rv0716	Rv0558	Rv0718
Rv0717	Rv0562	Rv0719
Rv0718	Rv0563	Rv0720
Rv0719	Rv0635	Rv0721
Rv0720	Rv0636	Rv0732
Rv0721	Rv0637	Rv0772
Rv0732	Rv0638	Rv0777
Rv0777	Rv0639	Rv0780
Rv0780	Rv0640	Rv0787A
Rv0810c	Rv0641	Rv0788
Rv0811c	Rv0642c	Rv0803
Rv0817c	Rv0647c	Rv0808
Rv0820	Rv0651	Rv0809
Rv0824c	Rv0663	Rv0810c
Rv0846c	Rv0667	Rv0811c
Rv0883c	Rv0668	Rv0812
Rv0896	Rv0682	Rv0817c
Rv0902c	Rv0684	Rv0824c
Rv0903c	Rv0685	Rv0883c
Rv0928	Rv0697	Rv0884c
Rv0929	Rv0701	Rv0896
Rv0930	Rv0702	Rv0902c
Rv0946c	Rv0704	Rv0903c
Rv0949	Rv0706	Rv0946c
Rv0951	Rv0707	Rv0948c
Rv0952	Rv0708	Rv0951
Rv0957	Rv0710	Rv0952
Rv0982	Rv0718	Rv0956
Rv0993	Rv0719	Rv0957
Rv1002c	Rv0721	Rv0982
Rv1007c	Rv0732	Rv0993
Rv1011	Rv0736	Rv1002c
Rv1014c	Rv0755c	Rv1005c
Rv1017c	Rv0757	Rv1007c
Rv1018c	Rv0772	Rv1011
Rv1023	Rv0777	Rv1014c
Rv1024	Rv0780	Rv1015c
Rv1044	Rv0788	Rv1017c
Rv1086	Rv0803	Rv1018c
Rv1091	Rv0808	Rv1023
Rv1092c	Rv0809	Rv1024
Rv1093	Rv0811c	Rv1025
Rv1094	Rv0812	Rv1044
Rv1098c	Rv0817c	Rv1092c
Rv1110	Rv0819	Rv1093
Rv1111c	Rv0824c	Rv1094
Rv1122	Rv0875c	Rv1098c
Rv1127c	Rv0883c	Rv1110
Rv1131	Rv0884c	Rv1111c
Rv1166	Rv0893c	Rv1122
Rv1177	Rv0896	Rv1133c
Rv1188	Rv0902c	Rv1166
Rv1201c	Rv0903c	Rv1177
Rv1202	Rv0907	Rv1201c
Rv1208	Rv0913c	Rv1202
Rv1221	Rv0938	Rv1208
Rv1223	Rv0946c	Rv1223
Rv1229c	Rv0949	Rv1224
Rv1240	Rv0951	Rv1229c
Rv1248c	Rv0952	Rv1254
Rv1254	Rv0955	Rv1286
Rv1275	Rv0956	Rv1292
Rv1292	Rv0957	Rv1293
Rv1293	Rv0973c	Rv1294
Rv1294	Rv0982	Rv1295
Rv1295	Rv0986	Rv1296
Rv1296	Rv0987	Rv1297
Rv1297	Rv0988	Rv1299
Rv1299	Rv0993	Rv1300
Rv1300	Rv1002c	Rv1301
Rv1302	Rv1005c	Rv1302
Rv1304	Rv1007c	Rv1304
Rv1305	Rv1011	Rv1305
Rv1306	Rv1014c	Rv1306
Rv1307	Rv1015c	Rv1307
Rv1308	Rv1017c	Rv1308
Rv1309	Rv1018c	Rv1309
Rv1310	Rv1023	Rv1310
Rv1311	Rv1024	Rv1315
Rv1315	Rv1025	Rv1326c
Rv1326c	Rv1044	Rv1327c
Rv1327c	Rv1059	Rv1338
Rv1338	Rv1072	Rv1342c
Rv1343c	Rv1076	Rv1343c
Rv1348	Rv1078	Rv1348
Rv1349	Rv1080c	Rv1349
Rv1380	Rv1081c	Rv1380
Rv1381	Rv1086	Rv1381
Rv1383	Rv1092c	Rv1382
Rv1384	Rv1093	Rv1383
Rv1385	Rv1094	Rv1384
Rv1389	Rv1098c	Rv1385
Rv1390	Rv1099c	Rv1389
Rv1391	Rv1110	Rv1390
Rv1392	Rv1111c	Rv1391
Rv1402	Rv1122	Rv1392
Rv1420	Rv1126c	Rv1402
Rv1422	Rv1133c	Rv1406
Rv1423	Rv1159	Rv1408
Rv1438	Rv1166	Rv1409
Rv1440	Rv1170	Rv1415
Rv1449c	Rv1173	Rv1416
Rv1451	Rv1177	Rv1423
Rv1456c	Rv1187	Rv1436
Rv1459c	Rv1201c	Rv1437
Rv1461	Rv1202	Rv1438
Rv1462	Rv1208	Rv1449c
Rv1463	Rv1221	Rv1451
Rv1464	Rv1223	Rv1456c
Rv1465	Rv1229c	Rv1457c
Rv1475c	Rv1238	Rv1458c
Rv1476	Rv1248c	Rv1459c
Rv1477	Rv1254	Rv1461
Rv1479	Rv1285	Rv1462
Rv1480	Rv1286	Rv1463
Rv1481	Rv1292	Rv1464
Rv1483	Rv1293	Rv1465
Rv1484	Rv1294	Rv1475c
Rv1485	Rv1295	Rv1476
Rv1512	Rv1296	Rv1477
Rv1536	Rv1297	Rv1479
Rv1547	Rv1299	Rv1480
Rv1594	Rv1300	Rv1481
Rv1595	Rv1301	Rv1483
Rv1599	Rv1302	Rv1484
Rv1600	Rv1304	Rv1485
Rv1601	Rv1305	Rv1536
Rv1602	Rv1307	Rv1539
Rv1603	Rv1308	Rv1540
Rv1605	Rv1309	Rv1547
Rv1606	Rv1310	Rv1559
Rv1610	Rv1315	Rv1576c
Rv1611	Rv1326c	Rv1577c
Rv1614	Rv1327c	Rv1594
Rv1617	Rv1338	Rv1595
Rv1629	Rv1339	Rv1596
Rv1630	Rv1343c	Rv1599
Rv1631	Rv1347c	Rv1600
Rv1641	Rv1348	Rv1601
Rv1643	Rv1349	Rv1602
Rv1649	Rv1355c	Rv1603
Rv1650	Rv1380	Rv1605
Rv1652	Rv1381	Rv1606
Rv1653	Rv1382	Rv1609
Rv1654	Rv1383	Rv1610
Rv1655	Rv1384	Rv1611
Rv1656	Rv1389	Rv1612
Rv1658	Rv1390	Rv1613
Rv1659	Rv1391	Rv1614
Rv1662	Rv1392	Rv1617
Rv1684	Rv1400c	Rv1629
Rv1685c	Rv1402	Rv1630
Rv1689	Rv1406	Rv1631
Rv1695	Rv1408	Rv1636
Rv1697	Rv1409	Rv1641
Rv1699	Rv1415	Rv1643
Rv1708	Rv1420	Rv1649
Rv1713	Rv1423	Rv1650
Rv1782	Rv1432	Rv1652
Rv1783	Rv1436	Rv1653
Rv1784	Rv1437	Rv1654
Rv1794	Rv1438	Rv1655
Rv1795	Rv1449c	Rv1656
Rv1796	Rv1451	Rv1658
Rv1797	Rv1456c	Rv1659
Rv1822	Rv1457c	Rv1684
Rv1827	Rv1459c	Rv1689
Rv1828	Rv1461	Rv1695
Rv1830	Rv1462	Rv1697
Rv1837c	Rv1463	Rv1699
Rv1990c	Rv1464	Rv1702c
Rv2017	Rv1465	Rv1708
Rv2047c	Rv1475c	Rv1711
Rv2048c	Rv1476	Rv1712
Rv2050	Rv1477	Rv1713
Rv2051c	Rv1479	Rv1782
Rv2093c	Rv1481	Rv1783
Rv2109c	Rv1483	Rv1794
Rv2110c	Rv1484	Rv1795
Rv2111c	Rv1485	Rv1796
Rv2121c	Rv1490	Rv1797
Rv2122c	Rv1500	Rv1822
Rv2124c	Rv1501	Rv1826
Rv2139	Rv1502	Rv1827
Rv2145c	Rv1505c	Rv1828
Rv2147c	Rv1507c	Rv1830
Rv2150c	Rv1509	Rv1832
Rv2151c	Rv1512	Rv1837c
Rv2152c	Rv1522c	Rv1854c
Rv2153c	Rv1525	Rv1990c
Rv2154c	Rv1536	Rv2017
Rv2155c	Rv1538c	Rv2050
Rv2156c	Rv1539	Rv2051c
Rv2157c	Rv1540	Rv2093c
Rv2158c	Rv1547	Rv2109c
Rv2163c	Rv1559	Rv2110c
Rv2164c	Rv1564c	Rv2121c
Rv2165c	Rv1565c	Rv2122c
Rv2166c	Rv1568	Rv2130c
Rv2172c	Rv1576c	Rv2138
Rv2173	Rv1582c	Rv2139
Rv2174	Rv1585c	Rv2145c
Rv2178c	Rv1589	Rv2147c
Rv2179c	Rv1594	Rv2150c
Rv2182c	Rv1595	Rv2151c
Rv2188c	Rv1596	Rv2152c
Rv2193	Rv1599	Rv2153c
Rv2194	Rv1600	Rv2154c
Rv2195	Rv1601	Rv2155c
Rv2196	Rv1602	Rv2156c
Rv2198c	Rv1603	Rv2157c
Rv2199c	Rv1605	Rv2158c
Rv2200c	Rv1606	Rv2163c
Rv2201	Rv1609	Rv2164c
Rv2202c	Rv1611	Rv2165c
Rv2215	Rv1612	Rv2172c
Rv2217	Rv1613	Rv2174
Rv2218	Rv1614	Rv2178c
Rv2219	Rv1617	Rv2182c
Rv2220	Rv1620c	Rv2186c
Rv2228c	Rv1621c	Rv2188c
Rv2235	Rv1622c	Rv2192c
Rv2242	Rv1623c	Rv2193
Rv2243	Rv1629	Rv2194
Rv2244	Rv1630	Rv2195
Rv2245	Rv1631	Rv2196
Rv2246	Rv1636	Rv2200c
Rv2247	Rv1641	Rv2201
Rv2343c	Rv1643	Rv2202c
Rv2357c	Rv1649	Rv2210c
Rv2361c	Rv1650	Rv2211c
Rv2373c	Rv1652	Rv2217
Rv2386c	Rv1655	Rv2218
Rv2391	Rv1658	Rv2219
Rv2392	Rv1659	Rv2220
Rv2413c	Rv1661	Rv2221c
Rv2418c	Rv1662	Rv2225
Rv2421c	Rv1663	Rv2228c
Rv2438A	Rv1683	Rv2235
Rv2438c	Rv1685c	Rv2242
Rv2440c	Rv1689	Rv2243
Rv2441c	Rv1695	Rv2244
Rv2442c	Rv1697	Rv2245
Rv2444c	Rv1699	Rv2247
Rv2445c	Rv1708	Rv2343c
Rv2447c	Rv1711	Rv2357c
Rv2448c	Rv1712	Rv2361c
Rv2457c	Rv1713	Rv2362c
Rv2460c	Rv1753c	Rv2364c
Rv2461c	Rv1782	Rv2373c
Rv2465c	Rv1783	Rv2386c
Rv2476c	Rv1784	Rv2392
Rv2477c	Rv1795	Rv2397c
Rv2507	Rv1797	Rv2398c
Rv2509	Rv1821	Rv2399c
Rv2516c	Rv1822	Rv2400c
Rv2518c	Rv1826	Rv2413c
Rv2524c	Rv1827	Rv2418c
Rv2533c	Rv1828	Rv2421c
Rv2537c	Rv1830	Rv2438A
Rv2538c	Rv1832	Rv2438c
Rv2539c	Rv1836c	Rv2439c
Rv2540c	Rv1837c	Rv2440c
Rv2552c	Rv1845c	Rv2441c
Rv2553c	Rv1854c	Rv2442c
Rv2554c	Rv1908c	Rv2444c
Rv2555c	Rv1909c	Rv2447c
Rv2572c	Rv1917c	Rv2448c
Rv2580c	Rv1918c	Rv2454c
Rv2583c	Rv1943c	Rv2455c
Rv2586c	Rv1990c	Rv2457c
Rv2587c	Rv2006	Rv2460c
Rv2592c	Rv2017	Rv2461c
Rv2594c	Rv2047c	Rv2465c
Rv2609c	Rv2048c	Rv2477c
Rv2610c	Rv2051c	Rv2491
Rv2611c	Rv2087	Rv2509
Rv2612c	Rv2093c	Rv2511
Rv2614c	Rv2097c	Rv2516c
Rv2673	Rv2109c	Rv2524c
Rv2676c	Rv2110c	Rv2533c
Rv2677c	Rv2112c	Rv2534c
Rv2678c	Rv2115c	Rv2537c
Rv2682c	Rv2121c	Rv2538c
Rv2690c	Rv2130c	Rv2539c
Rv2697c	Rv2131c	Rv2540c
Rv2698	Rv2138	Rv2554c
Rv2699c	Rv2139	Rv2555c
Rv2703	Rv2145c	Rv2572c
Rv2710	Rv2147c	Rv2580c
Rv2711	Rv2150c	Rv2581c
Rv2720	Rv2151c	Rv2582
Rv2726c	Rv2152c	Rv2586c
Rv2746c	Rv2153c	Rv2587c
Rv2748c	Rv2154c	Rv2592c
Rv2753c	Rv2155c	Rv2593c
Rv2754c	Rv2156c	Rv2594c
Rv2763c	Rv2157c	Rv2609c
Rv2764c	Rv2158c	Rv2610c
Rv2773c	Rv2163c	Rv2611c
Rv2783c	Rv2164c	Rv2612c
Rv2786c	Rv2165c	Rv2614c
Rv2794c	Rv2166c	Rv2650c
Rv2827c	Rv2172c	Rv2651c
Rv2837c	Rv2174	Rv2652c
Rv2838c	Rv2178c	Rv2673
Rv2839c	Rv2182c	Rv2676c
Rv2841c	Rv2186c	Rv2677c
Rv2845c	Rv2188c	Rv2678c
Rv2846c	Rv2190c	Rv2682c
Rv2847c	Rv2192c	Rv2698
Rv2868c	Rv2193	Rv2699c
Rv2869c	Rv2194	Rv2703
Rv2870c	Rv2195	Rv2711
Rv2881c	Rv2196	Rv2720
Rv2882c	Rv2198c	Rv2726c
Rv2883c	Rv2200c	Rv2727c
Rv2889c	Rv2201	Rv2746c
Rv2890c	Rv2202c	Rv2747
Rv2903c	Rv2210c	Rv2748c
Rv2906c	Rv2211c	Rv2753c
Rv2908c	Rv2215	Rv2754c
Rv2909c	Rv2217	Rv2763c
Rv2916c	Rv2218	Rv2764c
Rv2921c	Rv2219	Rv2773c
Rv2925c	Rv2220	Rv2783c
Rv2927c	Rv2221c	Rv2786c
Rv2968c	Rv2225	Rv2794c
Rv2969c	Rv2228c	Rv2827c
Rv2971	Rv2235	Rv2839c
Rv2977c	Rv2241	Rv2841c
Rv2981c	Rv2242	Rv2845c
Rv2984	Rv2244	Rv2846c
Rv2986c	Rv2245	Rv2847c
Rv2992c	Rv2246	Rv2868c
Rv3001c	Rv2247	Rv2870c
Rv3006	Rv2317	Rv2881c
Rv3009c	Rv2318	Rv2882c
Rv3011c	Rv2339	Rv2883c
Rv3014c	Rv2343c	Rv2889c
Rv3025c	Rv2356c	Rv2890c
Rv3030	Rv2357c	Rv2903c
Rv3031	Rv2361c	Rv2906c
Rv3032	Rv2364c	Rv2907c
Rv3034c	Rv2373c	Rv2908c
Rv3035	Rv2374c	Rv2909c
Rv3038c	Rv2379c	Rv2916c
Rv3042c	Rv2380c	Rv2921c
Rv3043c	Rv2381c	Rv2925c
Rv3044	Rv2386c	Rv2927c
Rv3048c	Rv2391	Rv2968c
Rv3051c	Rv2392	Rv2969c
Rv3052c	Rv2393	Rv2971
Rv3053c	Rv2397c	Rv2977c
Rv3100c	Rv2398c	Rv2981c
Rv3101c	Rv2399c	Rv2984
Rv3102c	Rv2400c	Rv2986c
Rv3105c	Rv2413c	Rv2987c
Rv3137	Rv2418c	Rv2988c
Rv3193c	Rv2421c	Rv2992c
Rv3198c	Rv2438c	Rv2995c
Rv3206c	Rv2439c	Rv2996c
Rv3208	Rv2440c	Rv3001c
Rv3212	Rv2444c	Rv3003c
Rv3215	Rv2447c	Rv3006
Rv3219	Rv2448c	Rv3009c
Rv3221A	Rv2454c	Rv3011c
Rv3227	Rv2455c	Rv3014c
Rv3240c	Rv2457c	Rv3025c
Rv3244c	Rv2460c	Rv3028c
Rv3245c	Rv2461c	Rv3029c
Rv3246c	Rv2465c	Rv3030
Rv3247c	Rv2476c	Rv3031
Rv3248c	Rv2477c	Rv3032
Rv3255c	Rv2491	Rv3034c
Rv3257c	Rv2496c	Rv3035
Rv3258c	Rv2500c	Rv3038c
Rv3260c	Rv2507	Rv3039c
Rv3264c	Rv2509	Rv3042c
Rv3265c	Rv2511	Rv3043c
Rv3266c	Rv2518c	Rv3048c
Rv3267	Rv2524c	Rv3051c
Rv3270	Rv2534c	Rv3052c
Rv3276c	Rv2537c	Rv3053c
Rv3277	Rv2538c	Rv3100c
Rv3279c	Rv2540c	Rv3105c
Rv3280	Rv2553c	Rv3137
Rv3281	Rv2555c	Rv3198c
Rv3285	Rv2567	Rv3206c
Rv3302c	Rv2572c	Rv3211
Rv3303c	Rv2580c	Rv3212
Rv3306c	Rv2581c	Rv3215
Rv3336c	Rv2582	Rv3219
Rv3356c	Rv2583c	Rv3222c
Rv3372	Rv2586c	Rv3227
Rv3396c	Rv2587c	Rv3240c
Rv3410c	Rv2592c	Rv3244c
Rv3411c	Rv2594c	Rv3245c
Rv3418c	Rv2603c	Rv3246c
Rv3423c	Rv2606c	Rv3247c
Rv3436c	Rv2610c	Rv3248c
Rv3441c	Rv2611c	Rv3255c
Rv3442c	Rv2614c	Rv3257c
Rv3443c	Rv2650c	Rv3260c
Rv3456c	Rv2673	Rv3264c
Rv3457c	Rv2676c	Rv3265c
Rv3458c	Rv2677c	Rv3266c
Rv3459c	Rv2678c	Rv3275c
Rv3460c	Rv2682c	Rv3276c
Rv3462c	Rv2690c	Rv3277
Rv3464	Rv2698	Rv3279c
Rv3465	Rv2700	Rv3280
Rv3489	Rv2703	Rv3281
Rv3490	Rv2711	Rv3285
Rv3580c	Rv2720	Rv3302c
Rv3581c	Rv2726c	Rv3336c
Rv3582c	Rv2727c	Rv3341
Rv3583c	Rv2746c	Rv3356c
Rv3587c	Rv2747	Rv3372
Rv3593	Rv2748c	Rv3396c
Rv3596c	Rv2753c	Rv3410c
Rv3597c	Rv2754c	Rv3411c
Rv3598c	Rv2756c	Rv3418c
Rv3604c	Rv2763c	Rv3422c
Rv3607c	Rv2764c	Rv3423c
Rv3608c	Rv2773c	Rv3436c
Rv3609c	Rv2783c	Rv3441c
Rv3610c	Rv2786c	Rv3442c
Rv3624c	Rv2794c	Rv3443c
Rv3625c	Rv2817c	Rv3455c
Rv3627c	Rv2819c	Rv3456c
Rv3628	Rv2827c	Rv3457c
Rv3630	Rv2832c	Rv3458c
Rv3634c	Rv2837c	Rv3460c
Rv3635	Rv2838c	Rv3462c
Rv3644c	Rv2839c	Rv3464
Rv3646c	Rv2841c	Rv3465
Rv3670	Rv2845c	Rv3489
Rv3671c	Rv2846c	Rv3490
Rv3673c	Rv2847c	Rv3579c
Rv3708c	Rv2861c	Rv3580c
Rv3709c	Rv2868c	Rv3581c
Rv3712	Rv2869c	Rv3582c
Rv3713	Rv2870c	Rv3583c
Rv3717	Rv2881c	Rv3587c
Rv3721c	Rv2882c	Rv3596c
Rv3722c	Rv2883c	Rv3597c
Rv3754	Rv2889c	Rv3598c
Rv3764c	Rv2890c	Rv3601c
Rv3778c	Rv2897c	Rv3602c
Rv3780	Rv2903c	Rv3603c
Rv3781	Rv2906c	Rv3604c
Rv3782	Rv2907c	Rv3606c
Rv3783	Rv2916c	Rv3607c
Rv3789	Rv2921c	Rv3608c
Rv3790	Rv2925c	Rv3609c
Rv3791	Rv2927c	Rv3624c
Rv3792	Rv2928	Rv3625c
Rv3793	Rv2949c	Rv3627c
Rv3794	Rv2956	Rv3628
Rv3795	Rv2968c	Rv3634c
Rv3799c	Rv2969c	Rv3635
Rv3800c	Rv2971	Rv3644c
Rv3801c	Rv2973c	Rv3645
Rv3804c	Rv2977c	Rv3646c
Rv3805c	Rv2980	Rv3708c
Rv3806c	Rv2981c	Rv3709c
Rv3807c	Rv2984	Rv3710
Rv3808c	Rv2986c	Rv3712
Rv3809c	Rv2987c	Rv3713
Rv3810	Rv2988c	Rv3721c
Rv3823c	Rv2992c	Rv3722c
Rv3834c	Rv2995c	Rv3739c
Rv3846	Rv2996c	Rv3752c
Rv3863	Rv3001c	Rv3754
Rv3902c	Rv3003c	Rv3778c
Rv3907c	Rv3006	Rv3780
Rv3909	Rv3009c	Rv3781
Rv3910	Rv3011c	Rv3782
Rv3913	Rv3014c	Rv3783
Rv3914	Rv3021c	Rv3790
Rv3915	Rv3024c	Rv3791
Rv3917c	Rv3025c	Rv3792
Rv3918c	Rv3028c	Rv3793
Rv3921c	Rv3029c	Rv3794
Rv3924c	Rv3030	Rv3795
Rvnr01	Rv3031	Rv3799c
	Rv3032	Rv3800c
	Rv3034c	Rv3801c
	Rv3035	Rv3802c
	Rv3038c	Rv3805c
	Rv3039c	Rv3806c
	Rv3042c	Rv3808c
	Rv3043c	Rv3809c
	Rv3044	Rv3834c
	Rv3048c	Rv3838c
	Rv3051c	Rv3843c
	Rv3052c	Rv3846
	Rv3053c	Rv3858c
	Rv3101c	Rv3859c
	Rv3102c	Rv3863
	Rv3105c	Rv3902c
	Rv3109	Rv3907c
	Rv3111	Rv3909
	Rv3112	Rv3910
	Rv3121	Rv3913
	Rv3124	Rv3915
	Rv3127	Rv3917c
	Rv3137	Rv3918c
	Rv3148	Rv3921c
	Rv3150	Rvnr01
	Rv3157
	Rv3170
	Rv3193c
	Rv3198c
	Rv3206c
	Rv3208
	Rv3210c
	Rv3211
	Rv3212
	Rv3215
	Rv3222c
	Rv3227
	Rv3229c
	Rv3230c
	Rv3240c
	Rv3244c
	Rv3245c
	Rv3246c
	Rv3247c
	Rv3248c
	Rv3249c
	Rv3255c
	Rv3257c
	Rv3264c
	Rv3265c
	Rv3266c
	Rv3267
	Rv3276c
	Rv3277
	Rv3279c
	Rv3280
	Rv3285
	Rv3302c
	Rv3303c
	Rv3336c
	Rv3341
	Rv3343c
	Rv3350c
	Rv3356c
	Rv3372
	Rv3377c
	Rv3378c
	Rv3396c
	Rv3410c
	Rv3411c
	Rv3423c
	Rv3436c
	Rv3441c
	Rv3442c
	Rv3443c
	Rv3455c
	Rv3456c
	Rv3457c
	Rv3458c
	Rv3460c
	Rv3462c
	Rv3464
	Rv3465
	Rv3484
	Rv3490
	Rv3508
	Rv3514
	Rv3528c
	Rv3565
	Rv3579c
	Rv3580c
	Rv3581c
	Rv3582c
	Rv3583c
	Rv3587c
	Rv3588c
	Rv3593
	Rv3596c
	Rv3598c
	Rv3601c
	Rv3602c
	Rv3603c
	Rv3604c
	Rv3608c
	Rv3609c
	Rv3610c
	Rv3624c
	Rv3625c
	Rv3627c
	Rv3628
	Rv3634c
	Rv3635
	Rv3644c
	Rv3645
	Rv3646c
	Rv3665c
	Rv3670
	Rv3671c
	Rv3673c
	Rv3696c
	Rv3708c
	Rv3709c
	Rv3710
	Rv3712
	Rv3713
	Rv3719
	Rv3720
	Rv3721c
	Rv3722c
	Rv3754
	Rv3764c
	Rv3778c
	Rv3780
	Rv3781
	Rv3782
	Rv3783
	Rv3789
	Rv3790
	Rv3791
	Rv3792
	Rv3793
	Rv3794
	Rv3795
	Rv3799c
	Rv3800c
	Rv3801c
	Rv3802c
	Rv3804c
	Rv3805c
	Rv3806c
	Rv3808c
	Rv3809c
	Rv3810
	Rv3818
	Rv3823c
	Rv3834c
	Rv3838c
	Rv3846
	Rv3858c
	Rv3859c
	Rv3863
	Rv3864
	Rv3888c
	Rv3902c
	Rv3907c
	Rv3909
	Rv3910
	Rv3913
	Rv3915
	Rv3917c
	Rv3918c
	Rv3921c
	Rv3922c
