## Supplemental Table 5 for "Genome-wide assessment of *Mycobacterium tuberculosis* conditionally essential metabolic pathways"

### Sheet: Sheet1
Table S5 Comparison of essential metabolic pathways between Mtb YM rich and Mtb minimal media.
Metabolic pathway	Essential in Mtb YM rich (including GD and DE from Table S2)	More essential in Mtb minimal	More essential in Mtb YM rich	Non-essential	Short	Uncertain	Metabolite added	BioCyc pathways
L-argininie biosynthesis	argC, argD, carA, carB, argG, argH, argB (HMM), argF (HMM), argJ (HMM)			Rv 2747 (argA)		argB, argF, argJ	L-arginine	L-asparagine biosynthesis I and II
L-asparagine biosynthesis	gatB, gatA, pth, asnB				gatC (no TA)		L-asparagine	L-asparagine biosynthesis I, II, and III
L-glycine biosynthesis	glyA (glyA1)			glyA2			L-glycine	glycine biosynthesis )
L-histidine biosynthesis	hisG, hisI, hisA, hisF, hisB, hisC1, hisD, hisE (HMM)			hisC2	hisE		L-histidine	L-histidine biosynthesis
L,L-diaminopimelate biosynthesis	ask, asd, dapA, dapB, dapD, dapD, dapE			dapC (Rv0858c)			L,L-diaminopimelate	L-lysine biosynthesis I
L-lysine biosynthesis	dapF, lysA						L-lysine	L-lysine biosynthesis I
L-threonine biosynthesis	thrB, thrC						L-threonine	L-threonine biosynthesis
L-tyrosine biosynthesis	tyrA			Rv1885c, Rv0948c (HMM)		Rv0948c	L-tyrosine	L-tyrosine biosynthesis I
trehalose biosynthesis	otsA, otsB2		treS, otsA	treS, treX, treY, treZ			trehalose	trehalose biosynthesis I, III, IV, and V
Lipoate biosynthesis	lipA, lipB						Lipoate	lipoate biosynthesis and incorporation I and II (Ecocyc)
pyridoxal 5'-phosphate biosynthesis	dxs1			dxs2, snoP (Rv2604c), serC (HMM)		serC	pyridoxin	pyridoxal 5'-phosphate biosynthesis I and II
thiamine diphosphate biosynthesis	thiE, thiL						thiamine	thiamine diphosphate biosynthesis I (E. coli)
myo-inositol biosynthesis	ino1			impA, suhB			myo-inositol	myo-inositol biosynthesis
L-serine biosynthesis	serB2, Rv0018c (pstP)	serB1		serA1, serA2, serC (HMM)		serC	L-serine	L-serine biosynthesis
TCA cycle	gltA2 (Rv0896), acn, icd2, fum (Rv1098c), icl1 (Rv0467), sucC, sucD, glcB , mdh (HMM)	Rv2455c, sdhA, Rv0249c, Rv0248c, Rv0247c	gltA2 (Rv0896), icd2	icd1, Rv2454c, sdhB, sdhC, citA, aceAa, aceAb		mdh	glutamate, aspartate	TCA cycle V (2-oxoglutarate:ferredoxin oxidoreductase)
L-glutamine biosynthesis	glnA1	glnA2		glnA3, glnA4			L-glutamine	L-glutamine biosynthesis I
L-alanine biosynthesis	iscS, csd (HMM)	ilvE	csd			csd	L-alanine	L-alanine biosynthesis I and III
L-cystein biosyntheis	moeB1, cysH	cysD, cysK2, cysN		cysE, cysK1, cysM, Rv1334 (mec)			L-cystein	L-cystein biosynthesis I and V, superpathway of sulfate assimilation and cystein biosynthesis
NAD biosynthesis	nadA, nadB	nadB		nadC			nicotinamide	NAD biosynthesis I (from aspartate), NAD biosynthesis from 2-amino-3-carboxymuconate semialdehyde
glycolysis (glucose 6P to acetyl CoA)	pgi, tpi (Rv1438), eno, pykA, lpdC (Rv0462), dlaT	fba, gap, pgk, gpm1, glpX, aceE	lpdC (Rv0462)	pfkA, pfkB, gpm2, Rv3837c, cysQ			ribose, pyruvate, acetate	glycolysis I (from glucose 6-phosphate), pyruvate fermentation to acetate II
L-valine biosynthesis	ilvC	ilvB1, ilvD, ilvE		ilvG, ilvB2, ilvX, ilvN (Rv3002c)(HMM)	ilvN (Rv3002c)		L-valine	L-valine biosynthesis
L-isoleucine biosynthesis	ilvC	ilvA, ilvB1, ilvD, ilvE		sdaA, ilvG, ilvB2, ilvX, ilvN (Rv3002c)(HMM)	ilvN (Rv3002c)		L-isoleucine	L-isoleucine biosynthesis I (from threonine)
L-proline biosynthesis		proA, proB		proC, rocD1, rodD2			L-proline	L-proline biosynthesis I and III
gluconeogenesis	eno, pgi, mdh (HMM)	pgk, gap, fba, glpX		mez, cysQ		mdh	glucose, ribose	gluconeogenesis I
L-glutamate biosynthesis		gltB		gltD			L-glutamate
L-methionine biosynthesis	metH	metA (Rv3341), metC, metE	metH	metB			L-methionine	L-methionine biosynthesis I and III
L-phenylalanine biosynthesis		pheA, aspC, ilvE,		Rv1885c, Rv0948c (HMM)		Rv0948c	L-phenylalanine	superpathway of L-tyrosine biosynthesis, L-phenylalanine biosynthesis (Ecocyc)
riboflavin biosynthesis		ribA2, ribC, ribG		ribA1, ribH (HMM)	ribH		riboflavine	flavin biosynthesis I (bacteria and plants)
L-aspartate biosynthesis		aspC, ansA		aspB (HMM)		aspB	L-aspartate	L-aspartate biosynthesis, L-asparagine degradation I
L-tryptophan biosynthesis	trpC	trpB, trpD, trpE, trpG		trpB (HMM)		trpB	L-tryptophan	L-tryptophan biosynthesis
biotin biosynthesis		bioA, bioB		bioD (HMM)	bioD		biotin	biotin biosynthesis from 8-amino-7-oxononanoate I
PABA biosynthesis		trpG, pabC		pabB			PABA	PABA biosynthesis, ref
L-leucine biosynthesis		leuA, leuC, leuB, ilvE		leuD			L-leucine	L-leucine biosynthesis
pantothenate biosynthesis		panB, panC, panD					pantothenate	ß-alanine biosynthesis III, phosphopantothenate biosynthesis I
IMP biosynthesis	purK, purB, purC (Rv0780), purH	purF, purD, purN, purQ		purM, purL (HMM), purE (HMM)		purE, purL	hypoxanthine	5-aminoimidazole ribonucleotide biosynthesis I, inosine-5'-phosphate biosynthesis I (EcoCyc)
